# Virus-like DNA tracers for characterizing wastewater-based pathogen monitoring systems

**DOI:** 10.1101/2023.12.24.573197

**Authors:** Anjali Gopal, Ari N. Machtinger, Brian Wang, Daniel P. Rice, William J. Bradshaw, Michael R. McLaren, Kevin M. Esvelt

## Abstract

Wastewater-based pathogen monitoring has recently become a ubiquitous method for tracking the abundance and evolution of pathogens in a community or port of entry. But accurate inference of disease incidence from wastewater remains challenging, in large part due to noise and bias arising from wastewater transport and measurement. We developed a new system of tracer particles designed to enhance wastewater monitoring of viral pathogens. These tracers, which consist of synthetic DNA barcodes packaged into non-infectious viral capsids, can be deposited at known amounts and times into the sewer system and measured in wastewater samples to assess features such as assay sensitivity, and the decay and delay in viral signal arising from a shedding event. Here we describe the design, construction, and initial characterization of a 25-plex tracer library. Our tracer library supports simultaneous measurement of up to 5 distinct tracers by qPCR and up to 25 distinct tracers by amplicon or metagenomic sequencing. We demonstrate experimentally that the tracers are biologically inert and exhibit good stability and qPCR-assay performance in wastewater. These features collectively suggest that barcoded, virus-like tracers have the required properties for high-accuracy, high-resolution characterization of wastewater monitoring systems.
