## Supplementary Table S1: Primer Sequences for "Virus-like DNA tracers for characterizing wastewater-based pathogen monitoring systems"

Primer	Sequence
M13cp_part1_fwd	tatttagaaaaataaacaaaaagagttacgccccgccctgcc
M13cp_part1_rev	gttgaaaatctccaaaaaaaaggctccaaaag
M13cp_part2_fwd	agccttttttttggagattttcaacatgactaaacctcctgagtacggtg
M13cp_part2_rev	tttttttaaggcagttattggtgcccttaaac
kanR_qp_fwd	ttaagcattggtaaTTAGAAAAACTCATCGAGCATC
KanR_gp41-1c_part1_fwd	ggcaccaataactgccttaaaaaaattagaaaaactcatcgagcatcaaatg
KanR_gp41-1c_part2_rev	ctctttttgtttatttttctaaatacattcaaatatg
M13cp_qp_fwd	tatttagaaaaataaacaaaaagagttaagcgcctgcagagaac
AmpR_qp_fwd	ggcaccaataactgccttaaaaaaattgacttgatcggcacgtaag
AmpR_qp_rev	CGATGAGTTTTTCTAAttaccaatgcttaatcagtgagg
R6k_fwd	tcgccaaaagttggctaggagggtcagccgttaag
R6k_rev	GTttaagactgccgcttatgtctattgctgg
M13ori_fwd	atagacataagcggcagtcttaaACGCGCCCTG
M13ori_rev	aaggcagttattggtgccaagtcaaaagcAAATTGTAAAC
kanR_gp41-1N_fwd	ttgacttggcaccaataactgcctta
kanR_gp41-1N_rev	cttaacggctgaccctcctagccaacttttggcgaaaatgag
tag_overhang_fwd	ctaggagggtcagccgttaag
tag_overhang_rev	ccaacttttggcgaaaatga
HPsig_fwd	attcctttagttgttcctttctattctcactccgattttgattatgaaaagatggcaaac
HPsig_rev	aacaactaaaggaattgcgaataataattttttcatgttgaaaatctccaaaaaaaaggc
