## Supplementary Table S2: Complete list of reagents, equipment, and suppliers for "Virus-like DNA tracers for characterizing wastewater-based pathogen monitoring systems"

Category	Item	Vendor	Catalog #	Purpose
Equipment	Applied Biosystems™ QuantStudio™ 3 qPCR Machine	Thermo Fisher Scientific	A28567	qPCR Machine
Equipment	Centrifuge in the wastewater hood	Fisher Scientific	13-864-454
Equipment	E-Gel™ Power Snap Electrophoresis System	Thermo Fisher Scientific	G8300	E-Gel machine
Equipment	Eppendorf Eporator Electroporator	Sigma Aldrich	E4309000027	Electroporator
Equipment	Eppendorf™ New Brunswick™ I26	Fisher Scientific	05-414-407	Incubator Shaker
Equipment	Heratherm™ General Protocol Microbiological Incubators	Thermo Fisher Scientific	51028064	Incubator
Equipment	Large floor cetrifuge	Beckman Coulter	JXN-26
Equipment	Mini bench centrifuge	Marshall Scientific	C1012
Equipment	Mini Pro 300V Power Supply, MINI-300	Major Science	MINI-300	Electrophoresis power supply
Equipment	ProFlex™ PCR System	Thermo Fisher Scientific	4484073	PCR
Equipment	Vortexer	Scientific Industried	UX-04724-00
Equipment	Water Bath	VWR	10128-126
Equipment	CLARIOstar Multi-Mode Microplate Reader	BMG LABTECH	0430-101	Plate Reader
Sequencing	MinION	Oxford Nanopore	MIN-101B	Oxford Nanopore Sequencer
Sequencing	Flow Cell (R10.4.1)	ONT	R10.4.1	Oxford Nanopore Flow Cells
Cell lines and plasmids	Electromax DH10B Competent Cells	Thermo Fisher Scientific	18290015
Cell lines and plasmids	pHSG299	Takara Bio	3299
Cell lines and plasmids	pir-116 electrocompetent cells	VWR	75927-932
Other kits	QIAprep Spin Mini Prep Kit	Qiagen	27106
Other kits	Qubit™ Protein and Protein Broad Range (BR) Assay Kits	Thermo Fisher Scientific	Q33212
Consumables	0.2 um sterile filter units, 250 mL	Thermo Fisher Scientific	568-0020
Consumables	0.22 um PES membrane filter (used for the wastewater purification)	VWR	10040-444
Consumables	1.5 mL Microcentrifuge tubes	USA Scientific	1415-2600
Consumables	100 mm Petri dishes	VWR	25384-342
Consumables	2XYT	RPI	X15600-5000
Consumables	30 kDa Amicon Ultrafiltration Filter	Millipore Sigma	UFC903024
Consumables	96-well deep well plates	VWR	780271-FD
Consumables	Aluminium foil seal	VWR	60941-126
Consumables	Bacto™ Agar	Becton Dickinson	214010
Consumables	Carbaneicillin	Gold Bio	C-103-5	Antibiotic
Consumables	Chloramphenicol	Gold Bio	C-105-5	Antibiotic
Consumables	Citric acid monohydrate	Sigma-Aldrich	5949-29-1
Consumables	Colony plates	Fisher Scientific	07-200-600
Consumables	Electroporation cuvettes	Biorad	1652093
Consumables	Ethanol	VWR	V1001
Consumables	Glycerol	Sigma-Aldrich	56-81-5
Consumables	Incubating Loop	Thermo Scientific	58334
Consumables	Kanamycin	Gold Bio	K-120-5	Antibiotic
Consumables	L-spreader	Fisher Scientific	14-665-230
Consumables	LB Broth	Becton Dickinson	244620
Consumables	NaCl	Sigma-Aldrich	7646-14-5
Consumables	NEBuilder HiFi DNA Assembly Master Mix	NEB	E2621L	Gibson Assembly
Consumables	PEG-8000	G-Biosciences	RC-078
Consumables	Plastic seal	VWR	89134-428
Consumables	Porous seal	Diversified Biotech	BEM-1
Consumables	PrimeStar GXL	Takara	R050A	PCR
Consumables	PrimeStar Max	Takara	R045A	PCR
Consumables	PstI	NEB	R0140T	Restriction enzyme
Consumables	qPCR plates	VWR	82006-664
Consumables	ScaI	NEB	R3122L	Restriction enzyme
Consumables	SOC Medium	Invitrogen	15544034
Consumables	TaqPath ProAmp MasterMix	Thermo Fisher Scientific	A30871
Consumables	TBS	Fisher Scientific	BP24711
