## Supplementary Table S3: Plasmid Maps for "Virus-like DNA tracers for characterizing wastewater-based pathogen monitoring systems"

Plasmid	Source	Sequence	Notes
M13cp	This work	M13cp.gb	Constructed in-house based on Chasteen et al., Nuc. Acids Res., 2006
pSiMPlk_N + pSiMPlk_C	Addgene	https://www.addgene.org/134310/	Palanisamy et al., Nat. Comm., 2019
Helper Plasmid	This work	helper-plasmid.gb	Genotype: M13 gIIIΔN1ΔN2 Δori
Phagemid	This work	phagemid-t1_qs2_010_bc33.gb
Quantification Plasmid	This work	quantification-plasmid.gb
Positive Infection Control	This work	positive-infection-control.gb	Genotype: M13 Δori
