## Supplementary Table S4: Full Tracer Sequences for "Virus-like DNA tracers for characterizing wastewater-based pathogen monitoring systems"

ID	Sequence
T1_QS2_004_BC26	AGATTTCGGGAAGACGTTCAGAACTTCGTTGTAACCCGTGTTGCTCAGTACCAGATCACCGACCTGGATGTTGGAAATTTCCTTCATACCCTGCGGGGTCTGAACCTGGGTTTTCAGATCCAAGCAGTAACCAGATTCACCTGAATCAGGATATTCTTCTAATACCTGGAATGCTGTTTTCCCGGGGATCGCAGTGGTGAGTAACCATGCATCATCAGGAGTACGGATAAAATGCTTGATGGTCGGAAGAGGCATAAATTCCGTCAGCCAGTTTAGTCTGACCATCTCATCTGTAACATCATTGGCAACGCTACCTTTGCCATGTTTCAGAAACAACTCTGGCGCATCGGGCTTCCCATACAATCGATAGATTGTCGCACCTGATTGCCCGACATTATC…
T1_QS2_004_BC46	AGATTTCGGGAAGACGTTCAGAACTTCGTTGTAACCCGTGTTGCTCAGTACCAGATCACCGACCTGGATGTTGGAAATTTCCTTCATACCCTGCGGGGTCTGAACCTGGGTTTTCAGATCCAAGCAGTAACCAGATTCACCTGAATCAGGATATTCTTCTAATACCTGGAATGCTGTTTTCCCGGGGATCGCAGTGGTGAGTAACCATGCATCATCAGGAGTACGGATAAAATGCTTGATGGTCGGAAGAGGCATAAATTCCGTCAGCCAGTTTAGTCTGACCATCTCATCTGTAACATCATTGGCAACGCTACCTTTGCCATGTTTCAGAAACAACTCTGGCGCATCGGGCTTCCCATACAATCGATAGATTGTCGCACCTGATTGCCCGACATTATC…
T1_QS2_004_BC66	TGTTCCTGTGTCACTCAAAATTGCTTTGAGAGGCTCTAAGGGCTTCTCAGTGCGTTACATCCCTGGCTTGTTGTCCACAACCGTTAAACCTTAAAAGCTTTAAAAGCCTTATATATTCTTTTTTTTCTTATAAAACTTAAAACCTTAGAGGCTATTTAAGTTGCTGATTTATATTAATTTTATTGTTCAAACATGAGAGCTTAGTACGTTAGCCATGAGGGTTTAGTTCGTTAAACATGAGAGCTTAGTACGTTAAACATGAGAGCTTAGTACGTGAAACATGAGAGCTTAGTACGTGAAACATGAGAGCTTAGTACGTACTATCAACAGGTTGAACTGCTGATCTTCAGATCCGTCCCGGTAAACCAGCAATAGACATAAGCGGCAGTCTTAAACGCG…
T1_QS2_004_BC71	AGATTTCGGGAAGACGTTCAGAACTTCGTTGTAACCCGTGTTGCTCAGTACCAGATCACCGACCTGGATGTTGGAAATTTCCTTCATACCCTGCGGGGTCTGAACCTGGGTTTTCAGATCCAAGCAGTAACCAGATTCACCTGAATCAGGATATTCTTCTAATACCTGGAATGCTGTTTTCCCGGGGATCGCAGTGGTGAGTAACCATGCATCATCAGGAGTACGGATAAAATGCTTGATGGTCGGAAGAGGCATAAATTCCGTCAGCCAGTTTAGTCTGACCATCTCATCTGTAACATCATTGGCAACGCTACCTTTGCCATGTTTCAGAAACAACTCTGGCGCATCGGGCTTCCCATACAATCGATAGATTGTCGCACCTGATTGCCCGACATTATC…
T1_QS2_004_BC81	TGTTCCTGTGTCACTCAAAATTGCTTTGAGAGGCTCTAAGGGCTTCTCAGTGCGTTACATCCCTGGCTTGTTGTCCACAACCGTTAAACCTTAAAAGCTTTAAAAGCCTTATATATTCTTTTTTTTCTTATAAAACTTAAAACCTTAGAGGCTATTTAAGTTGCTGATTTATATTAATTTTATTGTTCAAACATGAGAGCTTAGTACGTTAGCCATGAGGGTTTAGTTCGTTAAACATGAGAGCTTAGTACGTTAAACATGAGAGCTTAGTACGTGAAACATGAGAGCTTAGTACGTGAAACATGAGAGCTTAGTACGTACTATCAACAGGTTGAACTGCTGATCTTCAGATCCGTCCCGGTAAACCAGCAATAGACATAAGCGGCAGTCTTAAACGCG…
T1_QS2_007_BC17	AGATTTCGGGAAGACGTTCAGAACTTCGTTGTAACCCGTGTTGCTCAGTACCAGATCACCGACCTGGATGTTGGAAATTTCCTTCATACCCTGCGGGGTCTGAACCTGGGTTTTCAGATCCAAGCAGTAACCAGATTCACCTGAATCAGGATATTCTTCTAATACCTGGAATGCTGTTTTCCCGGGGATCGCAGTGGTGAGTAACCATGCATCATCAGGAGTACGGATAAAATGCTTGATGGTCGGAAGAGGCATAAATTCCGTCAGCCAGTTTAGTCTGACCATCTCATCTGTAACATCATTGGCAACGCTACCTTTGCCATGTTTCAGAAACAACTCTGGCGCATCGGGCTTCCCATACAATCGATAGATTGTCGCACCTGATTGCCCGACATTATC…
T1_QS2_007_BC22	TGTTCCTGTGTCACTCAAAATTGCTTTGAGAGGCTCTAAGGGCTTCTCAGTGCGTTACATCCCTGGCTTGTTGTCCACAACCGTTAAACCTTAAAAGCTTTAAAAGCCTTATATATTCTTTTTTTTCTTATAAAACTTAAAACCTTAGAGGCTATTTAAGTTGCTGATTTATATTAATTTTATTGTTCAAACATGAGAGCTTAGTACGTTAGCCATGAGGGTTTAGTTCGTTAAACATGAGAGCTTAGTACGTTAAACATGAGAGCTTAGTACGTGAAACATGAGAGCTTAGTACGTGAAACATGAGAGCTTAGTACGTACTATCAACAGGTTGAACTGCTGATCTTCAGATCCGTCCCGGTAAACCAGCAATAGACATAAGCGGCAGTCTTAAACGCG…
T1_QS2_007_BC27	TGTTCCTGTGTCACTCAAAATTGCTTTGAGAGGCTCTAAGGGCTTCTCAGTGCGTTACATCCCTGGCTTGTTGTCCACAACCGTTAAACCTTAAAAGCTTTAAAAGCCTTATATATTCTTTTTTTTCTTATAAAACTTAAAACCTTAGAGGCTATTTAAGTTGCTGATTTATATTAATTTTATTGTTCAAACATGAGAGCTTAGTACGTTAGCCATGAGGGTTTAGTTCGTTAAACATGAGAGCTTAGTACGTTAAACATGAGAGCTTAGTACGTGAAACATGAGAGCTTAGTACGTGAAACATGAGAGCTTAGTACGTACTATCAACAGGTTGAACTGCTGATCTTCAGATCCGTCCCGGTAAACCAGCAATAGACATAAGCGGCAGTCTTAAACGCG…
T1_QS2_007_BC47	TGTTCCTGTGTCACTCAAAATTGCTTTGAGAGGCTCTAAGGGCTTCTCAGTGCGTTACATCCCTGGCTTGTTGTCCACAACCGTTAAACCTTAAAAGCTTTAAAAGCCTTATATATTCTTTTTTTTCTTATAAAACTTAAAACCTTAGAGGCTATTTAAGTTGCTGATTTATATTAATTTTATTGTTCAAACATGAGAGCTTAGTACGTTAGCCATGAGGGTTTAGTTCGTTAAACATGAGAGCTTAGTACGTTAAACATGAGAGCTTAGTACGTGAAACATGAGAGCTTAGTACGTGAAACATGAGAGCTTAGTACGTACTATCAACAGGTTGAACTGCTGATCTTCAGATCCGTCCCGGTAAACCAGCAATAGACATAAGCGGCAGTCTTAAACGCG…
T1_QS2_007_BC67	TGTTCCTGTGTCACTCAAAATTGCTTTGAGAGGCTCTAAGGGCTTCTCAGTGCGTTACATCCCTGGCTTGTTGTCCACAACCGTTAAACCTTAAAAGCTTTAAAAGCCTTATATATTCTTTTTTTTCTTATAAAACTTAAAACCTTAGAGGCTATTTAAGTTGCTGATTTATATTAATTTTATTGTTCAAACATGAGAGCTTAGTACGTTAGCCATGAGGGTTTAGTTCGTTAAACATGAGAGCTTAGTACGTTAAACATGAGAGCTTAGTACGTGAAACATGAGAGCTTAGTACGTGAAACATGAGAGCTTAGTACGTACTATCAACAGGTTGAACTGCTGATCTTCAGATCCGTCCCGGTAAACCAGCAATAGACATAAGCGGCAGTCTTAAACGCG…
T1_QS2_010_BC18	AGATTTCGGGAAGACGTTCAGAACTTCGTTGTAACCCGTGTTGCTCAGTACCAGATCACCGACCTGGATGTTGGAAATTTCCTTCATACCCTGCGGGGTCTGAACCTGGGTTTTCAGATCCAAGCAGTAACCAGATTCACCTGAATCAGGATATTCTTCTAATACCTGGAATGCTGTTTTCCCGGGGATCGCAGTGGTGAGTAACCATGCATCATCAGGAGTACGGATAAAATGCTTGATGGTCGGAAGAGGCATAAATTCCGTCAGCCAGTTTAGTCTGACCATCTCATCTGTAACATCATTGGCAACGCTACCTTTGCCATGTTTCAGAAACAACTCTGGCGCATCGGGCTTCCCATACAATCGATAGATTGTCGCACCTGATTGCCCGACATTATC…
T1_QS2_010_BC28	AGATTTCGGGAAGACGTTCAGAACTTCGTTGTAACCCGTGTTGCTCAGTACCAGATCACCGACCTGGATGTTGGAAATTTCCTTCATACCCTGCGGGGTCTGAACCTGGGTTTTCAGATCCAAGCAGTAACCAGATTCACCTGAATCAGGATATTCTTCTAATACCTGGAATGCTGTTTTCCCGGGGATCGCAGTGGTGAGTAACCATGCATCATCAGGAGTACGGATAAAATGCTTGATGGTCGGAAGAGGCATAAATTCCGTCAGCCAGTTTAGTCTGACCATCTCATCTGTAACATCATTGGCAACGCTACCTTTGCCATGTTTCAGAAACAACTCTGGCGCATCGGGCTTCCCATACAATCGATAGATTGTCGCACCTGATTGCCCGACATTATC…
T1_QS2_010_BC33	AGATTTCGGGAAGACGTTCAGAACTTCGTTGTAACCCGTGTTGCTCAGTACCAGATCACCGACCTGGATGTTGGAAATTTCCTTCATACCCTGCGGGGTCTGAACCTGGGTTTTCAGATCCAAGCAGTAACCAGATTCACCTGAATCAGGATATTCTTCTAATACCTGGAATGCTGTTTTCCCGGGGATCGCAGTGGTGAGTAACCATGCATCATCAGGAGTACGGATAAAATGCTTGATGGTCGGAAGAGGCATAAATTCCGTCAGCCAGTTTAGTCTGACCATCTCATCTGTAACATCATTGGCAACGCTACCTTTGCCATGTTTCAGAAACAACTCTGGCGCATCGGGCTTCCCATACAATCGATAGATTGTCGCACCTGATTGCCCGACATTATC…
T1_QS2_010_BC43	AGATTTCGGGAAGACGTTCAGAACTTCGTTGTAACCCGTGTTGCTCAGTACCAGATCACCGACCTGGATGTTGGAAATTTCCTTCATACCCTGCGGGGTCTGAACCTGGGTTTTCAGATCCAAGCAGTAACCAGATTCACCTGAATCAGGATATTCTTCTAATACCTGGAATGCTGTTTTCCCGGGGATCGCAGTGGTGAGTAACCATGCATCATCAGGAGTACGGATAAAATGCTTGATGGTCGGAAGAGGCATAAATTCCGTCAGCCAGTTTAGTCTGACCATCTCATCTGTAACATCATTGGCAACGCTACCTTTGCCATGTTTCAGAAACAACTCTGGCGCATCGGGCTTCCCATACAATCGATAGATTGTCGCACCTGATTGCCCGACATTATC…
T1_QS2_010_BC78	TGTTCCTGTGTCACTCAAAATTGCTTTGAGAGGCTCTAAGGGCTTCTCAGTGCGTTACATCCCTGGCTTGTTGTCCACAACCGTTAAACCTTAAAAGCTTTAAAAGCCTTATATATTCTTTTTTTTCTTATAAAACTTAAAACCTTAGAGGCTATTTAAGTTGCTGATTTATATTAATTTTATTGTTCAAACATGAGAGCTTAGTACGTTAGCCATGAGGGTTTAGTTCGTTAAACATGAGAGCTTAGTACGTTAAACATGAGAGCTTAGTACGTGAAACATGAGAGCTTAGTACGTGAAACATGAGAGCTTAGTACGTACTATCAACAGGTTGAACTGCTGATCTTCAGATCCGTCCCGGTAAACCAGCAATAGACATAAGCGGCAGTCTTAAACGCG…
T1_QS2_018_BC04	TGTTCCTGTGTCACTCAAAATTGCTTTGAGAGGCTCTAAGGGCTTCTCAGTGCGTTACATCCCTGGCTTGTTGTCCACAACCGTTAAACCTTAAAAGCTTTAAAAGCCTTATATATTCTTTTTTTTCTTATAAAACTTAAAACCTTAGAGGCTATTTAAGTTGCTGATTTATATTAATTTTATTGTTCAAACATGAGAGCTTAGTACGTTAGCCATGAGGGTTTAGTTCGTTAAACATGAGAGCTTAGTACGTTAAACATGAGAGCTTAGTACGTGAAACATGAGAGCTTAGTACGTGAAACATGAGAGCTTAGTACGTACTATCAACAGGTTGAACTGCTGATCTTCAGATCCGTCCCGGTAAACCAGCAATAGACATAAGCGGCAGTCTTAAACGCG…
T1_QS2_018_BC29	AGATTTCGGGAAGACGTTCAGAACTTCGTTGTAACCCGTGTTGCTCAGTACCAGATCACCGACCTGGATGTTGGAAATTTCCTTCATACCCTGCGGGGTCTGAACCTGGGTTTTCAGATCCAAGCAGTAACCAGATTCACCTGAATCAGGATATTCTTCTAATACCTGGAATGCTGTTTTCCCGGGGATCGCAGTGGTGAGTAACCATGCATCATCAGGAGTACGGATAAAATGCTTGATGGTCGGAAGAGGCATAAATTCCGTCAGCCAGTTTAGTCTGACCATCTCATCTGTAACATCATTGGCAACGCTACCTTTGCCATGTTTCAGAAACAACTCTGGCGCATCGGGCTTCCCATACAATCGATAGATTGTCGCACCTGATTGCCCGACATTATC…
T1_QS2_018_BC34	AGATTTCGGGAAGACGTTCAGAACTTCGTTGTAACCCGTGTTGCTCAGTACCAGATCACCGACCTGGATGTTGGAAATTTCCTTCATACCCTGCGGGGTCTGAACCTGGGTTTTCAGATCCAAGCAGTAACCAGATTCACCTGAATCAGGATATTCTTCTAATACCTGGAATGCTGTTTTCCCGGGGATCGCAGTGGTGAGTAACCATGCATCATCAGGAGTACGGATAAAATGCTTGATGGTCGGAAGAGGCATAAATTCCGTCAGCCAGTTTAGTCTGACCATCTCATCTGTAACATCATTGGCAACGCTACCTTTGCCATGTTTCAGAAACAACTCTGGCGCATCGGGCTTCCCATACAATCGATAGATTGTCGCACCTGATTGCCCGACATTATC…
T1_QS2_018_BC49	AGATTTCGGGAAGACGTTCAGAACTTCGTTGTAACCCGTGTTGCTCAGTACCAGATCACCGACCTGGATGTTGGAAATTTCCTTCATACCCTGCGGGGTCTGAACCTGGGTTTTCAGATCCAAGCAGTAACCAGATTCACCTGAATCAGGATATTCTTCTAATACCTGGAATGCTGTTTTCCCGGGGATCGCAGTGGTGAGTAACCATGCATCATCAGGAGTACGGATAAAATGCTTGATGGTCGGAAGAGGCATAAATTCCGTCAGCCAGTTTAGTCTGACCATCTCATCTGTAACATCATTGGCAACGCTACCTTTGCCATGTTTCAGAAACAACTCTGGCGCATCGGGCTTCCCATACAATCGATAGATTGTCGCACCTGATTGCCCGACATTATC…
T1_QS2_018_BC89	TGTTCCTGTGTCACTCAAAATTGCTTTGAGAGGCTCTAAGGGCTTCTCAGTGCGTTACATCCCTGGCTTGTTGTCCACAACCGTTAAACCTTAAAAGCTTTAAAAGCCTTATATATTCTTTTTTTTCTTATAAAACTTAAAACCTTAGAGGCTATTTAAGTTGCTGATTTATATTAATTTTATTGTTCAAACATGAGAGCTTAGTACGTTAGCCATGAGGGTTTAGTTCGTTAAACATGAGAGCTTAGTACGTTAAACATGAGAGCTTAGTACGTGAAACATGAGAGCTTAGTACGTGAAACATGAGAGCTTAGTACGTACTATCAACAGGTTGAACTGCTGATCTTCAGATCCGTCCCGGTAAACCAGCAATAGACATAAGCGGCAGTCTTAAACGCG…
T1_QS2_019_BC15	AGATTTCGGGAAGACGTTCAGAACTTCGTTGTAACCCGTGTTGCTCAGTACCAGATCACCGACCTGGATGTTGGAAATTTCCTTCATACCCTGCGGGGTCTGAACCTGGGTTTTCAGATCCAAGCAGTAACCAGATTCACCTGAATCAGGATATTCTTCTAATACCTGGAATGCTGTTTTCCCGGGGATCGCAGTGGTGAGTAACCATGCATCATCAGGAGTACGGATAAAATGCTTGATGGTCGGAAGAGGCATAAATTCCGTCAGCCAGTTTAGTCTGACCATCTCATCTGTAACATCATTGGCAACGCTACCTTTGCCATGTTTCAGAAACAACTCTGGCGCATCGGGCTTCCCATACAATCGATAGATTGTCGCACCTGATTGCCCGACATTATC…
T1_QS2_019_BC20	AGATTTCGGGAAGACGTTCAGAACTTCGTTGTAACCCGTGTTGCTCAGTACCAGATCACCGACCTGGATGTTGGAAATTTCCTTCATACCCTGCGGGGTCTGAACCTGGGTTTTCAGATCCAAGCAGTAACCAGATTCACCTGAATCAGGATATTCTTCTAATACCTGGAATGCTGTTTTCCCGGGGATCGCAGTGGTGAGTAACCATGCATCATCAGGAGTACGGATAAAATGCTTGATGGTCGGAAGAGGCATAAATTCCGTCAGCCAGTTTAGTCTGACCATCTCATCTGTAACATCATTGGCAACGCTACCTTTGCCATGTTTCAGAAACAACTCTGGCGCATCGGGCTTCCCATACAATCGATAGATTGTCGCACCTGATTGCCCGACATTATC…
T1_QS2_019_BC35	TGTTCCTGTGTCACTCAAAATTGCTTTGAGAGGCTCTAAGGGCTTCTCAGTGCGTTACATCCCTGGCTTGTTGTCCACAACCGTTAAACCTTAAAAGCTTTAAAAGCCTTATATATTCTTTTTTTTCTTATAAAACTTAAAACCTTAGAGGCTATTTAAGTTGCTGATTTATATTAATTTTATTGTTCAAACATGAGAGCTTAGTACGTTAGCCATGAGGGTTTAGTTCGTTAAACATGAGAGCTTAGTACGTTAAACATGAGAGCTTAGTACGTGAAACATGAGAGCTTAGTACGTGAAACATGAGAGCTTAGTACGTACTATCAACAGGTTGAACTGCTGATCTTCAGATCCGTCCCGGTAAACCAGCAATAGACATAAGCGGCAGTCTTAAACGCG…
T1_QS2_019_BC60	TGTTCCTGTGTCACTCAAAATTGCTTTGAGAGGCTCTAAGGGCTTCTCAGTGCGTTACATCCCTGGCTTGTTGTCCACAACCGTTAAACCTTAAAAGCTTTAAAAGCCTTATATATTCTTTTTTTTCTTATAAAACTTAAAACCTTAGAGGCTATTTAAGTTGCTGATTTATATTAATTTTATTGTTCAAACATGAGAGCTTAGTACGTTAGCCATGAGGGTTTAGTTCGTTAAACATGAGAGCTTAGTACGTTAAACATGAGAGCTTAGTACGTGAAACATGAGAGCTTAGTACGTGAAACATGAGAGCTTAGTACGTACTATCAACAGGTTGAACTGCTGATCTTCAGATCCGTCCCGGTAAACCAGCAATAGACATAAGCGGCAGTCTTAAACGCG…
T1_QS2_019_BC95	AGATTTCGGGAAGACGTTCAGAACTTCGTTGTAACCCGTGTTGCTCAGTACCAGATCACCGACCTGGATGTTGGAAATTTCCTTCATACCCTGCGGGGTCTGAACCTGGGTTTTCAGATCCAAGCAGTAACCAGATTCACCTGAATCAGGATATTCTTCTAATACCTGGAATGCTGTTTTCCCGGGGATCGCAGTGGTGAGTAACCATGCATCATCAGGAGTACGGATAAAATGCTTGATGGTCGGAAGAGGCATAAATTCCGTCAGCCAGTTTAGTCTGACCATCTCATCTGTAACATCATTGGCAACGCTACCTTTGCCATGTTTCAGAAACAACTCTGGCGCATCGGGCTTCCCATACAATCGATAGATTGTCGCACCTGATTGCCCGACATTATC…
