## Supplementary Table S5: Barcode Sequences and Components for "Virus-like DNA tracers for characterizing wastewater-based pathogen monitoring systems"

ID	Gibson Overhang 1	Spacer 1	qPCR Forward Primer	Spacer 2	qPCR Probe	Spacer 3	qPCR Reverse Primer	Spacer 4	Sequencing Forward Primer	Spacer 5	Sequencing Barcode	Spacer 6	Sequencing Probe	Spacer 7	Sequencing Reverse Primer	Spacer 8	Gibson Overhang 2
T1_QS2_004_BC26	TCTCATTTTCGCCAAAAGTTGG	CCATGTCA	GTGGTCACTTACGTACTCTTTCG	GTGCCCTGTAATCTATCTGTCAGTCA	AGATACCCAACTCACTCGTTGTCTCCAGGG	AGGTCCACTCCCCTCGTCACTATACCAA	ACAAGCGTGTGCGATAAGCCA	GTCAGTCAGG	AGCTTCGGGCCTAACTAACTACT	AGTC	CATACAGCGACTACGCATTCTCAT	TGAC	AATCCGCCGGTCTTCGTGTTCAGCACA	GTCTA	GCTTTCGACGTAACGTAAAGCG	GTTC	CTAGGAGGGTCAGCCGTTAAG
T1_QS2_004_BC46	TCTCATTTTCGCCAAAAGTTGG	CCATGTCA	GTGGTCACTTACGTACTCTTTCG	GTGCCCTGTAATCTATCTGTCAGTCA	AGATACCCAACTCACTCGTTGTCTCCAGGG	AGGTCCACTCCCCTCGTCACTATACCAA	ACAAGCGTGTGCGATAAGCCA	GTCAGTCAGG	AGCTTCGGGCCTAACTAACTACT	AGTC	GCTGTGTTCCACTTCATTCTCCTG	TGAC	AATCCGCCGGTCTTCGTGTTCAGCACA	GTCTA	GCTTTCGACGTAACGTAAAGCG	GTTC	CTAGGAGGGTCAGCCGTTAAG
T1_QS2_004_BC66	TCTCATTTTCGCCAAAAGTTGG	CCATGTCA	GTGGTCACTTACGTACTCTTTCG	GTGCCCTGTAATCTATCTGTCAGTCA	AGATACCCAACTCACTCGTTGTCTCCAGGG	AGGTCCACTCCCCTCGTCACTATACCAA	ACAAGCGTGTGCGATAAGCCA	GTCAGTCAGG	AGCTTCGGGCCTAACTAACTACT	AGTC	CCGATCCTTGTGGCTTCTAACTTC	TGAC	AATCCGCCGGTCTTCGTGTTCAGCACA	GTCTA	GCTTTCGACGTAACGTAAAGCG	GTTC	CTAGGAGGGTCAGCCGTTAAG
T1_QS2_004_BC71	TCTCATTTTCGCCAAAAGTTGG	CCATGTCA	GTGGTCACTTACGTACTCTTTCG	GTGCCCTGTAATCTATCTGTCAGTCA	AGATACCCAACTCACTCGTTGTCTCCAGGG	AGGTCCACTCCCCTCGTCACTATACCAA	ACAAGCGTGTGCGATAAGCCA	GTCAGTCAGG	AGCTTCGGGCCTAACTAACTACT	AGTC	CCTGGGAGCATCAGGTAGTAACAG	TGAC	AATCCGCCGGTCTTCGTGTTCAGCACA	GTCTA	GCTTTCGACGTAACGTAAAGCG	GTTC	CTAGGAGGGTCAGCCGTTAAG
T1_QS2_004_BC81	TCTCATTTTCGCCAAAAGTTGG	CCATGTCA	GTGGTCACTTACGTACTCTTTCG	GTGCCCTGTAATCTATCTGTCAGTCA	AGATACCCAACTCACTCGTTGTCTCCAGGG	AGGTCCACTCCCCTCGTCACTATACCAA	ACAAGCGTGTGCGATAAGCCA	GTCAGTCAGG	AGCTTCGGGCCTAACTAACTACT	AGTC	CCTCATCTTGTGAAGTTGTTTCGG	TGAC	AATCCGCCGGTCTTCGTGTTCAGCACA	GTCTA	GCTTTCGACGTAACGTAAAGCG	GTTC	CTAGGAGGGTCAGCCGTTAAG
T1_QS2_007_BC17	TCTCATTTTCGCCAAAAGTTGG	CCATGTCA	CGAGAGCCAAGGATAGTAGTC	GTGCCCTGTAATCTATCTGTCAGTCA	CTCCCTCTAGGCTTTGTCACTTCACTCCAG	AGGTCCACTCCCCTCGTCACTATACCAA	TTGACTCCGTTGTCCCTGAGAT	GTCAGTCAGG	AGCTTCGGGCCTAACTAACTACT	AGTC	ACCCTCCAGGAAAGTACCTCTGAT	TGAC	AATCCGCCGGTCTTCGTGTTCAGCACA	GTCTA	GCTTTCGACGTAACGTAAAGCG	GTTC	CTAGGAGGGTCAGCCGTTAAG
T1_QS2_007_BC22	TCTCATTTTCGCCAAAAGTTGG	CCATGTCA	CGAGAGCCAAGGATAGTAGTC	GTGCCCTGTAATCTATCTGTCAGTCA	CTCCCTCTAGGCTTTGTCACTTCACTCCAG	AGGTCCACTCCCCTCGTCACTATACCAA	TTGACTCCGTTGTCCCTGAGAT	GTCAGTCAGG	AGCTTCGGGCCTAACTAACTACT	AGTC	ACCACTGCCATGTATCAAAGTACG	TGAC	AATCCGCCGGTCTTCGTGTTCAGCACA	GTCTA	GCTTTCGACGTAACGTAAAGCG	GTTC	CTAGGAGGGTCAGCCGTTAAG
T1_QS2_007_BC27	TCTCATTTTCGCCAAAAGTTGG	CCATGTCA	CGAGAGCCAAGGATAGTAGTC	GTGCCCTGTAATCTATCTGTCAGTCA	CTCCCTCTAGGCTTTGTCACTTCACTCCAG	AGGTCCACTCCCCTCGTCACTATACCAA	TTGACTCCGTTGTCCCTGAGAT	GTCAGTCAGG	AGCTTCGGGCCTAACTAACTACT	AGTC	CGACGGTTAGATTCACCTCTTACA	TGAC	AATCCGCCGGTCTTCGTGTTCAGCACA	GTCTA	GCTTTCGACGTAACGTAAAGCG	GTTC	CTAGGAGGGTCAGCCGTTAAG
T1_QS2_007_BC47	TCTCATTTTCGCCAAAAGTTGG	CCATGTCA	CGAGAGCCAAGGATAGTAGTC	GTGCCCTGTAATCTATCTGTCAGTCA	CTCCCTCTAGGCTTTGTCACTTCACTCCAG	AGGTCCACTCCCCTCGTCACTATACCAA	TTGACTCCGTTGTCCCTGAGAT	GTCAGTCAGG	AGCTTCGGGCCTAACTAACTACT	AGTC	GTGCAACTTTCCCACAGGTAGTTC	TGAC	AATCCGCCGGTCTTCGTGTTCAGCACA	GTCTA	GCTTTCGACGTAACGTAAAGCG	GTTC	CTAGGAGGGTCAGCCGTTAAG
T1_QS2_007_BC67	TCTCATTTTCGCCAAAAGTTGG	CCATGTCA	CGAGAGCCAAGGATAGTAGTC	GTGCCCTGTAATCTATCTGTCAGTCA	CTCCCTCTAGGCTTTGTCACTTCACTCCAG	AGGTCCACTCCCCTCGTCACTATACCAA	TTGACTCCGTTGTCCCTGAGAT	GTCAGTCAGG	AGCTTCGGGCCTAACTAACTACT	AGTC	GTTTGTCATACTCGTGTGCTCACC	TGAC	AATCCGCCGGTCTTCGTGTTCAGCACA	GTCTA	GCTTTCGACGTAACGTAAAGCG	GTTC	CTAGGAGGGTCAGCCGTTAAG
T1_QS2_010_BC18	TCTCATTTTCGCCAAAAGTTGG	CCATGTCA	GCAGTGCTTTGACCGTGAGTA	GTGCCCTGTAATCTATCTGTCAGTCA	AAACCCGAGAGTCCCCTAGTAGGTTCGAAC	AGGTCCACTCCCCTCGTCACTATACCAA	CTTGTTTCGTGCAGAGAGACC	GTCAGTCAGG	AGCTTCGGGCCTAACTAACTACT	AGTC	CCAAACCCAACAACCTAGATAGGC	TGAC	AATCCGCCGGTCTTCGTGTTCAGCACA	GTCTA	GCTTTCGACGTAACGTAAAGCG	GTTC	CTAGGAGGGTCAGCCGTTAAG
T1_QS2_010_BC28	TCTCATTTTCGCCAAAAGTTGG	CCATGTCA	GCAGTGCTTTGACCGTGAGTA	GTGCCCTGTAATCTATCTGTCAGTCA	AAACCCGAGAGTCCCCTAGTAGGTTCGAAC	AGGTCCACTCCCCTCGTCACTATACCAA	CTTGTTTCGTGCAGAGAGACC	GTCAGTCAGG	AGCTTCGGGCCTAACTAACTACT	AGTC	TGAAACCTAAGAAGGCACCGTATC	TGAC	AATCCGCCGGTCTTCGTGTTCAGCACA	GTCTA	GCTTTCGACGTAACGTAAAGCG	GTTC	CTAGGAGGGTCAGCCGTTAAG
T1_QS2_010_BC33	TCTCATTTTCGCCAAAAGTTGG	CCATGTCA	GCAGTGCTTTGACCGTGAGTA	GTGCCCTGTAATCTATCTGTCAGTCA	AAACCCGAGAGTCCCCTAGTAGGTTCGAAC	AGGTCCACTCCCCTCGTCACTATACCAA	CTTGTTTCGTGCAGAGAGACC	GTCAGTCAGG	AGCTTCGGGCCTAACTAACTACT	AGTC	CAGACTTGGTACGGTTGGGTAACT	TGAC	AATCCGCCGGTCTTCGTGTTCAGCACA	GTCTA	GCTTTCGACGTAACGTAAAGCG	GTTC	CTAGGAGGGTCAGCCGTTAAG
T1_QS2_010_BC43	TCTCATTTTCGCCAAAAGTTGG	CCATGTCA	GCAGTGCTTTGACCGTGAGTA	GTGCCCTGTAATCTATCTGTCAGTCA	AAACCCGAGAGTCCCCTAGTAGGTTCGAAC	AGGTCCACTCCCCTCGTCACTATACCAA	CTTGTTTCGTGCAGAGAGACC	GTCAGTCAGG	AGCTTCGGGCCTAACTAACTACT	AGTC	CTTTCGTTGTTGACTCGACGGTAG	TGAC	AATCCGCCGGTCTTCGTGTTCAGCACA	GTCTA	GCTTTCGACGTAACGTAAAGCG	GTTC	CTAGGAGGGTCAGCCGTTAAG
T1_QS2_010_BC78	TCTCATTTTCGCCAAAAGTTGG	CCATGTCA	GCAGTGCTTTGACCGTGAGTA	GTGCCCTGTAATCTATCTGTCAGTCA	AAACCCGAGAGTCCCCTAGTAGGTTCGAAC	AGGTCCACTCCCCTCGTCACTATACCAA	CTTGTTTCGTGCAGAGAGACC	GTCAGTCAGG	AGCTTCGGGCCTAACTAACTACT	AGTC	AACAACCGAACCTTTGAATCAGAA	TGAC	AATCCGCCGGTCTTCGTGTTCAGCACA	GTCTA	GCTTTCGACGTAACGTAAAGCG	GTTC	CTAGGAGGGTCAGCCGTTAAG
T1_QS2_018_BC04	TCTCATTTTCGCCAAAAGTTGG	CCATGTCA	TACTACCACTTGCCCGATATCG	GTGCCCTGTAATCTATCTGTCAGTCA	ACCACAGTTAGGTTCGAGCTCCCACTGTAG	AGGTCCACTCCCCTCGTCACTATACCAA	GTTGTCAGTGAATCCGCTAGC	GTCAGTCAGG	AGCTTCGGGCCTAACTAACTACT	AGTC	TTCGGATTCTATCGTGTTTCCCTA	TGAC	AATCCGCCGGTCTTCGTGTTCAGCACA	GTCTA	GCTTTCGACGTAACGTAAAGCG	GTTC	CTAGGAGGGTCAGCCGTTAAG
T1_QS2_018_BC29	TCTCATTTTCGCCAAAAGTTGG	CCATGTCA	TACTACCACTTGCCCGATATCG	GTGCCCTGTAATCTATCTGTCAGTCA	ACCACAGTTAGGTTCGAGCTCCCACTGTAG	AGGTCCACTCCCCTCGTCACTATACCAA	GTTGTCAGTGAATCCGCTAGC	GTCAGTCAGG	AGCTTCGGGCCTAACTAACTACT	AGTC	CTAGACACCTTGGGTTGACAGACC	TGAC	AATCCGCCGGTCTTCGTGTTCAGCACA	GTCTA	GCTTTCGACGTAACGTAAAGCG	GTTC	CTAGGAGGGTCAGCCGTTAAG
T1_QS2_018_BC34	TCTCATTTTCGCCAAAAGTTGG	CCATGTCA	TACTACCACTTGCCCGATATCG	GTGCCCTGTAATCTATCTGTCAGTCA	ACCACAGTTAGGTTCGAGCTCCCACTGTAG	AGGTCCACTCCCCTCGTCACTATACCAA	GTTGTCAGTGAATCCGCTAGC	GTCAGTCAGG	AGCTTCGGGCCTAACTAACTACT	AGTC	GGACGAAGAACTCAAGTCAAAGGC	TGAC	AATCCGCCGGTCTTCGTGTTCAGCACA	GTCTA	GCTTTCGACGTAACGTAAAGCG	GTTC	CTAGGAGGGTCAGCCGTTAAG
T1_QS2_018_BC49	TCTCATTTTCGCCAAAAGTTGG	CCATGTCA	TACTACCACTTGCCCGATATCG	GTGCCCTGTAATCTATCTGTCAGTCA	ACCACAGTTAGGTTCGAGCTCCCACTGTAG	AGGTCCACTCCCCTCGTCACTATACCAA	GTTGTCAGTGAATCCGCTAGC	GTCAGTCAGG	AGCTTCGGGCCTAACTAACTACT	AGTC	ACTGGTGCAGCTTTGAACATCTAG	TGAC	AATCCGCCGGTCTTCGTGTTCAGCACA	GTCTA	GCTTTCGACGTAACGTAAAGCG	GTTC	CTAGGAGGGTCAGCCGTTAAG
T1_QS2_018_BC89	TCTCATTTTCGCCAAAAGTTGG	CCATGTCA	TACTACCACTTGCCCGATATCG	GTGCCCTGTAATCTATCTGTCAGTCA	ACCACAGTTAGGTTCGAGCTCCCACTGTAG	AGGTCCACTCCCCTCGTCACTATACCAA	GTTGTCAGTGAATCCGCTAGC	GTCAGTCAGG	AGCTTCGGGCCTAACTAACTACT	AGTC	ACAGCATCAATGTTTGGCTAGTTG	TGAC	AATCCGCCGGTCTTCGTGTTCAGCACA	GTCTA	GCTTTCGACGTAACGTAAAGCG	GTTC	CTAGGAGGGTCAGCCGTTAAG
T1_QS2_019_BC15	TCTCATTTTCGCCAAAAGTTGG	CCATGTCA	TCTCTGATACACCGTCACTTCCA	GTGCCCTGTAATCTATCTGTCAGTCA	CTCAGCACACAACCCCGGATATCAGTCACA	AGGTCCACTCCCCTCGTCACTATACCAA	AAAGCGAACCAGGGATTACTGTG	GTCAGTCAGG	AGCTTCGGGCCTAACTAACTACT	AGTC	AGGTCTACCTCGCTAACACCACTG	TGAC	AATCCGCCGGTCTTCGTGTTCAGCACA	GTCTA	GCTTTCGACGTAACGTAAAGCG	GTTC	CTAGGAGGGTCAGCCGTTAAG
T1_QS2_019_BC20	TCTCATTTTCGCCAAAAGTTGG	CCATGTCA	TCTCTGATACACCGTCACTTCCA	GTGCCCTGTAATCTATCTGTCAGTCA	CTCAGCACACAACCCCGGATATCAGTCACA	AGGTCCACTCCCCTCGTCACTATACCAA	AAAGCGAACCAGGGATTACTGTG	GTCAGTCAGG	AGCTTCGGGCCTAACTAACTACT	AGTC	TTGCGTCCTGTTACGAGAACTCAT	TGAC	AATCCGCCGGTCTTCGTGTTCAGCACA	GTCTA	GCTTTCGACGTAACGTAAAGCG	GTTC	CTAGGAGGGTCAGCCGTTAAG
T1_QS2_019_BC35	TCTCATTTTCGCCAAAAGTTGG	CCATGTCA	TCTCTGATACACCGTCACTTCCA	GTGCCCTGTAATCTATCTGTCAGTCA	CTCAGCACACAACCCCGGATATCAGTCACA	AGGTCCACTCCCCTCGTCACTATACCAA	AAAGCGAACCAGGGATTACTGTG	GTCAGTCAGG	AGCTTCGGGCCTAACTAACTACT	AGTC	CTACTTACGAAGCTGAGGGACTGC	TGAC	AATCCGCCGGTCTTCGTGTTCAGCACA	GTCTA	GCTTTCGACGTAACGTAAAGCG	GTTC	CTAGGAGGGTCAGCCGTTAAG
T1_QS2_019_BC60	TCTCATTTTCGCCAAAAGTTGG	CCATGTCA	TCTCTGATACACCGTCACTTCCA	GTGCCCTGTAATCTATCTGTCAGTCA	CTCAGCACACAACCCCGGATATCAGTCACA	AGGTCCACTCCCCTCGTCACTATACCAA	AAAGCGAACCAGGGATTACTGTG	GTCAGTCAGG	AGCTTCGGGCCTAACTAACTACT	AGTC	CATGTTCAACCAAGGCTTCTATGG	TGAC	AATCCGCCGGTCTTCGTGTTCAGCACA	GTCTA	GCTTTCGACGTAACGTAAAGCG	GTTC	CTAGGAGGGTCAGCCGTTAAG
T1_QS2_019_BC95	TCTCATTTTCGCCAAAAGTTGG	CCATGTCA	TCTCTGATACACCGTCACTTCCA	GTGCCCTGTAATCTATCTGTCAGTCA	CTCAGCACACAACCCCGGATATCAGTCACA	AGGTCCACTCCCCTCGTCACTATACCAA	AAAGCGAACCAGGGATTACTGTG	GTCAGTCAGG	AGCTTCGGGCCTAACTAACTACT	AGTC	CCTGTCTGGAAGAAGAATGGACTT	TGAC	AATCCGCCGGTCTTCGTGTTCAGCACA	GTCTA	GCTTTCGACGTAACGTAAAGCG	GTTC	CTAGGAGGGTCAGCCGTTAAG
