## Supplementary Table S6: Dilutions and concentrations for spike-in experiment for "Virus-like DNA tracers for characterizing wastewater-based pathogen monitoring systems"

Dilution	Stock Concentration (particles/uL)	WW Concentration (particles/uL)	WW Concentration (particles/mL)	Dilution Amount
1	5.50E+08	5.50E+06	5.50E+09	NaN
2	2.75E+07	2.75E+05	2.75E+08	1:20
3	1.38E+06	1.38E+04	1.38E+07	1:20
4	6.88E+04	6.88E+02	6.88E+05	1:20
5	3.44E+03	3.44E+01	3.44E+04	1:20
6	1.72E+02	1.72E+00	1.72E+03	1:20
7	8.59E+00	8.59E-02	8.59E+01	1:20
8	0.00E+00	0.00E+00	0.00E+00	NaN
